# Chemical tools to expand the ligandable proteome: diversity-oriented synthesis-based photoreactive stereoprobes

**DOI:** 10.1101/2024.02.27.582206

**Authors:** Daisuke Ogasawara, David B. Konrad, Zher Yin Tan, Kimberly L. Carey, Jessica Luo, Sang Joon Won, Haoxin Li, Trever Carter, Kristen E. DeMeester, Evert Njomen, Stuart L. Schreiber, Ramnik J. Xavier, Bruno Melillo, Benjamin F. Cravatt

**Affiliations:** Department of Chemistry, Scripps Research, La Jolla, CA 92037, USA; Immunology Program, Broad Institute of MIT and Harvard, Cambridge, MA 02142, USA; Department of Molecular Biology, Massachusetts General Hospital, Harvard Medical School, Boston, MA 02114, USA; Center for Computational and Integrative Biology, Massachusetts General Hospital, Harvard Medical School, Boston, MA 02114, USA; Chemical Biology and Therapeutics Science Program, Broad Institute, Cambridge, MA 02142, USA; Department of Chemistry and Chemical Biology, Harvard University, Cambridge, MA 02138, USA

## Abstract

Chemical proteomics enables the global assessment of small molecule-protein interactions in native biological systems and has emerged as a versatile approach for ligand discovery. The range of small molecules explored by chemical proteomics has, however, been limited. Here, we describe a diversity-oriented synthesis (DOS)-inspired library of stereochemically-defined compounds bearing diazirine and alkyne units for UV light-induced covalent modification and click chemistry enrichment of interacting proteins, respectively. We find that these ‘photo-stereoprobes’ interact in a stereoselective manner with hundreds of proteins from various structural and functional classes in human cells and demonstrate that these interactions can form the basis for high-throughput screening-compatible nanoBRET assays. Integrated phenotypic analysis and chemical proteomics identified photo-stereoprobes that modulate autophagy by engaging the mitochondrial serine protease CLPP. Our findings show the utility of photo-stereoprobes for expanding the ligandable proteome, furnishing target engagement assays, and discovering and characterizing bioactive small molecules by cell-based screening.
