## Supplementary Table 1 for "Chemical tools to expand the ligandable proteome: diversity-oriented synthesis-based photoreactive stereoprobes"

### Sheet: Index
Tab	Description
cloned gene list	A list of all the gene constructs used in this study
siRNA	A list of siRNA used for gene knockdown experiment (related to Figure 7)
sgRNA	A list of sgRNA used for gene knockout experiment (related to Figure 7)

### Sheet: cloned gene list
Gene name	ORF Source	Cat_number of ORF	Sequence ID	Vector	Epitope tag	Epitope tag position
PSMD11	transOMIC	BC000437-seq	BC000437	pRK5	FLAG	N-term
GRWD1	transOMIC	DQ895868-seq	DQ895868	pRK5	FLAG	C-term
PLEKHA2	transOMIC	BC166639-seq	BC166639	pRK5	FLAG	N-term
ITCH	transOMIC	BC011571-seq	BC011571	pRK5	FLAG	N-term
AP4M1	transOMIC	HQ447727-seq	HQ447727	pRK5	FLAG	N-term
SAE1	transOMIC	DQ894932-seq	DQ894932	pRK5	FLAG	N-term
UBA2	Human ORFome V8.1 Library (Dharmacon)	NA	BC003153	pRK5	FLAG	N-term
PEBP1	transOMIC	BC008714-seq	BC008714	pRK5	FLAG	N-term
CLPP	transOMIC	EU176368-seq	EU176368	pRK5	FLAG	C-term
PIR	transOMIC	DQ891941-seq	DQ891941	pRK5	FLAG	N-term
IPO9	Twist Bioscience	NA	NA	Lenti SFFV Puro WPRE	FLAG	N-term
IPO9	Twist Bioscience	NA	NA	pFC32A Nluc CMV-neo Flexi®	Nluc	C-term
PI4KA	transOMIC	BC172398-seq	BC172398	pRK5	FLAG	N-term
EFR3A	OriGene	RC213066	NM_015137	pCMV6	FLAG	C-term
SAMM50	transOMIC	DQ896401-seq	DQ896401	pRK5	FLAG	C-term
DPP9	transOMIC	DQ892325-seq	DQ892325	pRK5	FLAG	N-term
PELI1	Human ORFome V8.1 Library (Dharmacon)	NA	BC063611	pRK5	FLAG	N-term
GLTP	Human ORFome V8.1 Library (Dharmacon)	NA	BC009932	pRK5	FLAG	C-term
RNF14	Human ORFome V8.1 Library (Dharmacon)	NA	BC126185	pRK5	FLAG	C-term
ELMO1	Human ORFome V8.1 Library (Dharmacon)	NA	BC114341	pRK5	FLAG	C-term
ELMO1	Human ORFome V8.1 Library (Dharmacon)	NA	BC114341	phCMV3 (modified)	His	N-term
ELMO1_C438A	Human ORFome V8.1 Library (Dharmacon)	NA	BC114341	phCMV3 (modified)	His	N-term
ELMO1	Human ORFome V8.1 Library (Dharmacon)	NA	BC114341	pHLmMBP-8 (modified)	Nluc	N-term
PSMD3	Human ORFome V8.1 Library (Dharmacon)	NA	BC000074	pRK5	FLAG	C-term
SNRPN	Human ORFome V8.1 Library (Dharmacon)	NA	BC024777	pRK5	FLAG	C-term
RBPJ	Human ORFome V8.1 Library (Dharmacon)	NA	BC020780	pRK5	FLAG	C-term
YKT6	Human ORFome V8.1 Library (Dharmacon)	NA	BC007319	pRK5	FLAG	N-term
ASNA1	Human ORFome V8.1 Library (Dharmacon)	NA	BC002651	pRK5	FLAG	C-term
PSMB1	Human ORFome V8.1 Library (Dharmacon)	NA	BC000508	pRK5	FLAG	C-term
ANXA11	Human ORFome V8.1 Library (Dharmacon)	NA	BC007564	pRK5	FLAG	C-term
FAM49B	Human ORFome V8.1 Library (Dharmacon)	NA	BC003599	pRK5	FLAG	C-term
COPS8	Human ORFome V8.1 Library (Dharmacon)	NA	BC003090	pRK5	FLAG	C-term
OTUB1	Human ORFome V8.1 Library (Dharmacon)	NA	BC007519	pRK5	FLAG	C-term
DGKA	Human ORFome V8.1 Library (Dharmacon)	NA	BC031870	pRK5	FLAG	N-term
SET	Human ORFome V8.1 Library (Dharmacon)	NA	BC032749	pRK5	FLAG	C-term
BANP	Human ORFome V8.1 Library (Dharmacon)	NA	BC009424	pRK5	FLAG	C-term
Ino80c	Human ORFome V8.1 Library (Dharmacon)	NA	BC048989	pRK5	FLAG	C-term
TMEM205	Human ORFome V8.1 Library (Dharmacon)	NA	BC064948	pRK5	FLAG	C-term
CDC45	Human ORFome V8.1 Library (Dharmacon)	NA	BC010022	pRK5	FLAG	C-term
FARSB	Human ORFome V8.1 Library (Dharmacon)	NA	BC017783	pRK5	FLAG	C-term
CDK9	Human ORFome V8.1 Library (Dharmacon)	NA	BC001968	pRK5	FLAG	N-term
EMC6	Human ORFome V8.1 Library (Dharmacon)	NA	BC001409	pRK5	FLAG	N-term
KIF22	Human ORFome V8.1 Library (Dharmacon)	NA	BC004352	pRK5	FLAG	N-term
METAP1	Human ORFome V8.1 Library (Dharmacon)	NA	BC030054	pRK5	FLAG	N-term

### Sheet: siRNA
Gene	Gene ID	Ref seq accession number	Sense siRNA Sequence	Antisense siRNA Sequence
CLPP	8192	NM_006012	CCAUCCACAUGUACAUCAAtt	UUGAUGUACAUGUGGAUGGgc
CLPP	8192	NM_006012	CCCGUAUCAUGAUCCACCAtt	UGGUGGAUCAUGAUACGGGag
CLPP	8192	NM_006012	GCCUUGUUAUCGCACAGCUtt	AGCUGUGCGAUAACAAGGCtg
IPO9	55705	NM_018085	GGAUGAGUACAGAUUUACAtt	UGUAAAUCUGUACUCAUCCtc
IPO9	55705	NM_018085	CCCUAAUUCUGAUAUCGUAtt	UACGAUAUCAGAAUUAGGGac
IPO9	55705	NM_018085	GGCUGGAUAUGUAGGCGAAtt	UUCGCCUACAUAUCCAGCCtg
CLPX	10845	NM_006660	GGGUUGAGAGAAUCGAUAAtt	UUAUCGAUUCUCUCAACCCat
CLPX	10845	NM_006660	GGAUCCUCUCUAUCAGAUUtt	AAUCUGAUAGAGAGGAUCCtt
CLPX	10845	NM_006660	CAUUCUUGCUACAAGUAAAtt	UUUACUUGUAGCAAGAAUGtc
ATG16L1	55054	NM_030803	CAUUCGAUCAGAGAGCAUAtt	UAUGCUCUCUGAUCGAAUGtc
ATG16L1	55054	NM_030803	CAGUCGAACAGGAUGAUGAtt	UCAUCAUCCUGUUCGACUGgt
ATG16L1	55054	NM_030803	GGAUCCAGUUGCAAUGAUAtt	UAUCAUUGCAACUGGAUCCtg

### Sheet: sgRNA
Gene	Gene ID	Ref seq accession number	Guide RNA	FWD primer	REV primer	Seq primer
CLPP	8192	NM_006012	AGAACGGCCUGGCCCUGCAG	TCACCCTTAATGGCGCCC	TAGATGTCATAGGCGCGCTC	CCAGACTCCTGGAAGTGAGCGGCCTAGCGA
CLPP	8192	NM_006012	GUGGCCCGGAAUAUUGGUAG	TCACCCTTAATGGCGCCC	TAGATGTCATAGGCGCGCTC	CCAGACTCCTGGAAGTGAGCGGCCTAGCGA
CLPP	8192	NM_006012	CGAGGCGAGGCCCCAGCGCG	TCACCCTTAATGGCGCCC	TAGATGTCATAGGCGCGCTC	CCAGACTCCTGGAAGTGAGCGGCCTAGCGA
IPO9	55705	NM_018085	AGAAAAGAUGGCGGCGGCGG	CGCTGTCTCTGGAGGCTTAG	CTTCCTGCTCCACTTCTCGG	CTGTCTCTGGAGGCTTAGATTCATTC
IPO9	55705	NM_018085	UCCAGUGGCACAAGGAUUAA	CGCTGTCTCTGGAGGCTTAG	CTTCCTGCTCCACTTCTCGG	CTGTCTCTGGAGGCTTAGATTCATTC
IPO9	55705	NM_018085	CGCCCGCACCUCCUGUACUG	CGCTGTCTCTGGAGGCTTAG	CTTCCTGCTCCACTTCTCGG	CTGTCTCTGGAGGCTTAGATTCATTC
CLPX	10845	NM_006660	UGGUUCUGGAGAUGGAAAUA	ACTGCTTACTATGTGCAATGCT	GACCTGCTGGCCTGTTTTTG	TGCTTACTATGTGCAATGCTTATAAAAGTA
CLPX	10845	NM_006660	GUUUCUGUAAAGGAUCUAAG	ACTGCTTACTATGTGCAATGCT	GACCTGCTGGCCTGTTTTTG	TGCTTACTATGTGCAATGCTTATAAAAGTA
CLPX	10845	NM_006660	AUGUCAGUUUUAGGAAGGCU	ACTGCTTACTATGTGCAATGCT	GACCTGCTGGCCTGTTTTTG	TGCTTACTATGTGCAATGCTTATAAAAGTA
ATG16L1	55054	NM_030803	ACCGGCGCCGCUCACACUGC	TCGGGGACTGCCAGTGT	CCTCCAAAGATAAAACGCAGGT	TCGGGGACTGCCAGTGTGTG
ATG16L1	55054	NM_030803	CUCGGAGCAACUGAGGCGCC	TCGGGGACTGCCAGTGT	CCTCCAAAGATAAAACGCAGGT	TCGGGGACTGCCAGTGTGTG
ATG16L1	55054	NM_030803	GCAGCAAGUGACAUGUCGUC	TCGGGGACTGCCAGTGT	CCTCCAAAGATAAAACGCAGGT	TCGGGGACTGCCAGTGTGTG
NTC			GCACUACCAGAGCUAACUCA
NTC			GUACGUCGGUAUAACUCCUC
